# Stable QTL for malate levels in ripe fruit and their transferability across *Vitis* species

**DOI:** 10.1101/2020.12.14.422701

**Authors:** Noam Reshef, Avinash Karn, David C. Manns, Anna Katharine Mansfield, Lance Cadle-Davidson, Bruce Reisch, Gavin L. Sacks

## Abstract

Malate is a major contributor to the sourness of grape berries (*Vitis* spp.) and their products, such as wine. Excessive malate at maturity, commonly observed in wild *Vitis* grapes, is detrimental to grape and wine quality and complicates the introgression of valuable disease resistance and cold hardy genes through breeding. This study investigated an interspecific *Vitis* family that exhibited strong and stable variation in malate at ripeness for five years and tested the separate contribution of accumulation, degradation, and dilution to malate concentration in ripe fruit in the last year of study. Genotyping was performed using transferable rhAmpSeq haplotype markers, based on the *Vitis* collinear core genome. Three significant QTL for ripe fruit malate on chromosomes 1, 7, and 17, accounted for over two-fold and 6.9 g/L differences in ripe fruit malate, and explained 40.6% of the phenotypic variation. QTL on chromosomes 7 and 17 were stable in all and in three out of five years, respectively. Variation in pre-veraison malate was the major contributor to variation in ripe fruit malate (39%) and their associated QTL overlapped on chromosome 7, indicating a common genetic basis. However, use of transferable markers on a closely related *Vitis* family did not yield a common QTL across families. This suggests that diverse physiological mechanisms regulate the levels of this key metabolite in the *Vitis* genus, a conclusion supported by a review of over a dozen publications from the past decade, showing malate-associated genetic loci on all 19 chromosomes.
