## Supplementary file 5 for "Stable QTL for malate levels in ripe fruit and their transferability across *Vitis* species"

### Sheet: Ripe malate data transformation
Power transformation applied to ripe fruit malate data
Year	Power transformation
‘Horizon’ × Illinois 547-1
2011	0.15
2012	0.4
2013	0.21
2018	0.27
2019	None
BLUE	0.34
V. rupestris B38 × ‘Horizon’
2012	0.22
2013	0.17
BLUE	0.05

### Sheet: QTL accumulation degradation
Summary of QTL associated with pre-veraison concentration ([Mal]green) and post-veraison degradation ([Mal]degradation) of malate during fruit development in ‘Horizon’ × Illinois 547-1 family
Year	Phenotype	Power Transformation applied	N	Markers (Chr) Mb	LOD scorea	LOD Intervalb (Chr) Mb	%variance QTL	%variance modelc
2019	[Mal]green	^1.97	133	(7) 10.07	5.18**	(7) 5.3-18.84	16.43	16.43
2019	[Mal]degradation	None	133	(5) 9.1	3.96*	(5) 9.9-21.6	12.82	12.82
a LOD p values are represented by ‘*’ or ‘**’ which stands for <0.1, or <0.05, respectively, based on 1,000 permutation tests. b 1.5-LOD drop-off confidence interval in mega base pairs (Mb), c Additive QTL model.
